# Antibiotics promote intestinal growth of carbapenem-resistant *Enterobacteriaceae* by enriching nutrients and depleting microbial metabolites

**DOI:** 10.1101/2023.03.25.533086

**Authors:** Alexander Y. G. Yip, Olivia G. King, Oleksii Omelchenko, Sanjana Kurkimat, Victoria Horrocks, Phoebe Mostyn, Nathan Danckert, Rohma Ghani, Giovanni Satta, Elita Jauneikaite, Frances J. Davies, Thomas B. Clarke, Benjamin H. Mullish, Julian R. Marchesi, Julie A. K. McDonald

## Abstract

The intestine is the primary colonisation site for carbapenem-resistant *Enterobacteriaceae* (CRE) and serves as a reservoir of CRE that cause invasive infections (e.g. bloodstream infections). Antibiotics disrupt colonisation resistance mediated by the gut microbiota, promoting the expansion of CRE within the intestine. We used *ex vivo* faecal cultures to measure the impact of antibiotics (that promote CRE intestinal colonisation) on the faecal microbiota from healthy human donors. We demonstrated that antibiotics decreased the abundance of gut commensals (including *Bifidobacteriaceae* and *Bacteroidales*) in human faecal microbiota, resulting in an enrichment of nutrients and a depletion of microbial metabolites. We measured the nutrient utilisation abilities, nutrient preferences, and metabolite inhibition susceptibilities of several carbapenem-resistant *Enterobacteriaceae* strains, including *Escherichia coli*, *Klebsiella pneumoniae*, and *Enterobacter hormaechei*. Nutrients (which were elevated with antibiotics) acted as carbon and nitrogen sources to support CRE growth, where CRE strains showed an ordered preference for specific nutrients. These nutrients were also increased in faeces from antibiotic-treated mice but decreased following intestinal colonisation with carbapenem-resistant *E. coli*. Microbial metabolites (which decreased with antibiotics) were inhibitory towards CRE growth *in vitro*. Carbapenem-resistant *E. coli* growth was decreased in faecal samples from mice treated with a mixture of inhibitory metabolites compared with PBS-treated mice. These findings demonstrated that killing gut commensals with antibiotics disrupts colonisation resistance by enriching nutrients that support CRE growth and depleting metabolites that inhibit CRE growth. These results support the development of new microbiome therapeutics to prevent CRE intestinal colonisation, which would also prevent the subsequent development of invasive CRE infections.
