## Supplementary material for "Antibiotics promote intestinal growth of carbapenem-resistant *Enterobacteriaceae* by enriching nutrients and depleting microbial metabolites": Table S3

### Sheet: Table S3
Table S3: Whole genome sequencing results and antimicrobial resistance genes detected from draft genomes of CRE patient isolates.
Sample ID	WGS_ID	reads accession number	Assembly stats (>500bp)			Species ID (Kraken2)	MLST	AMR genes
								beta-lactam						polymyxin	amynoglycoside						quinolone		macrolide		folate pathway antagonist		amphenicol	fosfomycin	Tetracycline		rifamycin	genes associated with MDR
			concensus length	no. of contigs	N50			blaNDM	blaTEM	blaATC	blaSHV	blaCMY	blaOXA	mcr	aac(6')-IIc	aac(3)-IId	aadA	ant(3'')-Ia	aph(6)-Id	aph(3'')-Ib	aac(6')-Ib-cr	qnrA1	mph(A)	ere(A)	dfrA	sul	cat	fosA	tet(A)	tet (B)	arr-3
NDM-1 E. hormaechei	239915_3	ERR11452081	5017823	102	98210	Enterobacter cloacae complex (Enterobacter hormaechei)	ST278*	blaNDM-1	blaTEM-1B	blaACT-14	no	no	blaOXA-1	mcr-9	aac(6')-IIc	no	no	no	aph(6)-Id	aph(3'')-Ib	aac(6')-Ib-cr	qnrA1	no	ere(A)	dfrA19	sul1	catA2	no	no	no	no	oqxA_1	oqxB_1	no
NDM-1 K. pneumoniae	239931_24	ERR11452082	5564610	75	263495	Klebsiella pneumoniae	ST1026	blaNDM-1	blaTEM-1B	no	blaSHV-187	no	blaOXA-10	no	no	aac(3)-IId	aadA16	ant(3'')-Ia	no	no	aac(6')-Ib-cr	no	mph(A)	no	dfrA27	sul1	no	fosA	no	no	ARR-3	no	no	no
NDM-5 E. coli	252404_REc7Smooth	ERR11452083	5164566	116	97560	Escherichia coli	ST617	blaNDM-5	blaTEM-1B	no	no	blaCMY-42	no	no	no	no	aadA2	no	aph(6)-Id	aph(3'')-Ib	no	no	mph(A)	no	dfrA12	sul1+sul2	no	no	tet(A)	tet (B)	no	no	no	mdf(A)
							* using E.cloacae MLST database
							no - not present
